# Amniotic Fluid Reduces Liver Fibrosis By Attenuating Hepatic Stellate Cell Activation

**DOI:** 10.1101/2025.02.20.639215

**Authors:** Charles M. Bowen, Frederick Ditmars, Naiyou Liu, Jose Marri Abril, David Ajasin, William K. Russell, Heather L. Stevenson, Eliseo A. Eugenin, Jeffrey H. Fair, W. Samuel Fagg

**Affiliations:** Division of Transplant, Department of Surgery, University of Texas Medical Branch, Galveston, Texas, 77555, USA; John Sealy School of Medicine, University of Texas Medical Branch, Galveston, Texas, 77555, USA; Department of Obstetrics and Gynecology, University of Texas Medical Branch, Galveston, Texas, 77555, USA; Department of Neurobiology, Cell Biology, and Anatomy, University of Texas Medical Branch, Galveston, Texas, 77555, USA; Department of Pathology, University of Texas Medical Branch, Galveston, Texas, 77555, USA; Deparment of Biochemistry and Molecular Biology, University of Texas Medical Branch, Galveston, Texas, 77555, USA; Merakris Therapeutics, RTP Frontier, Research Triangle Park, North Carolina, 27709, USA

**Keywords:** Liver fibrosis, regenerative medicine, amniotic fluid, hepatic stellate cell, myofibroblast activation, epithelial-mesenchymal transition

## Abstract

Regardless of the source of injury or metabolic dysfunction, fibrosis is a frequent driver of liver pathology. Excessive liver fibrosis is caused by persistent activation of hepatic stellate cells (HSCs), which is defined by myofibroblast activation (MFA) and the epithelial-mesenchymal transition (EMT). Strategies to prevent or reverse this HSC phenotype will be critical for successful treatment of liver fibrosis. We have previously shown that full-term, cell-free human amniotic fluid (cfAF) inhibits MFA and EMT in fibroblasts *in vitro*. We hypothesize that cfAF treatment can attenuate HSC activation and limit liver fibrosis. We tested if cfAF could prevent liver fibrosis or HSC activation in murine models of liver damage, three-dimensional hepatic spheroids, and HSC cultures. Administering cfAF prevented weight loss and the extent of fibrosis in mice with chronic liver damage without stimulating deleterious immune responses. Gene expression profiling and immunostaining indicated that cfAF administration in carbon tetrachloride-treated mice reduced EMT- and MFA-related biomarker abundance and modulated transcript levels associated with liver metabolism, immune regulatory pathways, and cell signaling. cfAF treatment lowered MFA biomarker levels in a dose-dependent manner in *ex vivo* hepatic spheroids. Treating HSCs with cfAF *in vitro* strongly repressed EMT. Multi-omics analyses revealed that it also attenuates TGFβ-induced MFA and inflammation-associated processes. Thus, cfAF treatment prevents liver fibrosis by safeguarding against persistent HSC activation. These findings suggest that cfAF may be a safe and effective therapy for reducing liver fibrosis and preventing the development of cirrhosis and/or hepatocellular carcinoma.

**Significance:** Chronic activation of hepatic stellate cells leads to irreversible liver fibrosis, and durable treatment options for liver fibrosis remain suboptimal, creating a critical clinical need. Amniotic fluid (AF) reduces inflammation and promotes tissue remodeling and regeneration when applied to cutaneous wounds and in models thereof. However, no prior studies have explored the anti-fibrotic benefits of AF in liver disease. Data from this study indicate that AF can repress liver fibrosis by reducing pro-fibrotic hepatic stellate cell myofibroblast activation. Thus, these findings lay the foundation for early-phase clinical trials investigating cell-free AF as a therapeutic treatment for liver fibrosis and as a bridging therapy for liver transplantation.
