## Supplementary material for "Amniotic Fluid Reduces Liver Fibrosis By Attenuating Hepatic Stellate Cell Activation": Suppl Table S5

### Sheet: Sheet1
Flow Cytometry Antibodies
Species	Antibody	Fluoro	Clone	Isotype	Cat #	Vendor	Dilution
Mouse	CD16/32	TruStain FcX	S17011E	Rat IgG2b	156604	Biolegend	per recommendation
Mouse/Human	CD11b	BV 785	M1/70	Rat IgG2c	101243	Biolegend	1:1600
Mouse	Ly-6C	BV 711	Hk1.4	Rat IgG2b	128037	Biolegend	1:400
Mouse/Human	CD45R/B220	FITC	RA3-6B2	Rat IgG2a	103206	Biolegend	1:200
Mouse	Ly-6G	PE/Cyanine7	1A8	Rat IgG2a	127617	Biolegend	1:200
Mouse	CD3	PerCP/Cyanine5.5	145-2C11	Armenian Hamster IgG	100328	Biolegend	1:100
Mouse	CD8a	BV 510	53-6.7	Rat IgG2a	100752	Biolegend	1:200
Mouse	CD4	Alexa 700	Gk1.5	Rat IgG2b	100430	Biolegend	1:400
