## Supplementary material for "Amniotic Fluid Reduces Liver Fibrosis By Attenuating Hepatic Stellate Cell Activation": Suppl Table S6

### Sheet: Sheet1
Immunofluorescence Antibodies
Species	Antibody	Clone	Isotype	Host	Vendor	Cat #	Dilution
Mouse	anti-Vimentin	EPR3776	IgG	Rabbit	Abcam	ab92547	1:200
Mouse	Biotinylated Col1a1	polyclonal	IgG	Rabbit	Rockland	600-406-103	1:250
Mouse	anti-FN1	polyclonal	IgG	Rabbit	Abcam	Ab2413	1:250
